# Aberrant DNA methylation distorts developmental trajectories in atypical teratoid/rhabdoid tumors

**DOI:** 10.1101/2022.03.14.483566

**Authors:** Meeri Pekkarinen, Kristiina Nordfors, Joonas Uusi-Mäkelä, Ville Kytölä, Minna Rauhala, Henna Urhonen, Laura Huhtala, Sergei Häyrynen, Ebrahim Afyounian, Olli Yli-Harja, Wei Zhang, Pauli Helen, Olli Lohi, Hannu Haapasalo, Joonas Haapasalo, Matti Nykter, Juha Kesseli, Kirsi J. Rautajoki

## Abstract

Atypical teratoid/rhabdoid tumors (AT/RTs) are pediatric brain tumors known for their aggressiveness, exceptionally low mutation rate, and aberrant but still unresolved epigenetic regulation. To evaluate methylation associated regulation in AT/RTs, we compared them to medulloblastomas and choroid plexus tumors by integrating DNA methylation (507 samples), gene expression (120 samples), and public transcription factor (TF) binding data. We showed that elevated DNA methylation masks the binding sites of TFs driving neural development and is associated with reduced transcription for specific neural regulators in AT/RTs. Part of the hypermethylated sites behaved similarly in AT/RTs and pluripotent stem cells, revealing DNA methylation -driven halted cell differentiation. AT/RT-unique DNA hypermethylation was associated with polycomb repressive complex 2 members, like EZH2, and linked to suppressed genes with a role in neural development and tumorigenesis. The obtained results highlight and characterize these DNA methylation programs as drivers of AT/RT malignancy.
