## Supplemental Table 1 for "Aberrant DNA methylation distorts developmental trajectories in atypical teratoid/rhabdoid tumors"

### Sheet: Table info
Sheets summary
Name of the tab	Content
Sample numbers	Number of samples for each tumor and for normal samples in both DNA methylation and expression datasets
Subgroup sample numbers	Number of samples in each subgroups for 450K methylation data
Control samples tumour location	Control samples and their locations from Capper et al.
450K annotations	DMR annotation numbers (total and proportional) for 450K data for all comparisons and for each condidition (AT/RT hyper, AT/RT hypo..).
RRBS annotations	DMR annotation numbers (total and proportional) for RRBS data for all comparisons.
Violin plot p-value RRBS	P-values for violin plots from RRBS data. All tumor types were compared to each other.
Violin plot p-value i450K	P-values for violin plots from i450K data. All tumor types were compared to each other and alos all the subgroups were compared.

### Sheet: Sample numbers
	Tumor samples							Normal samples
Platform	Datatype	ATRT	MB	PLEXUS	Total		Platform	Datatype	ESC	PFB	Normal
Illumina HumanMethylation450 BeadChip	methylation	89	333	75	497		Illumina HumanMethylation450 BeadChip	methylation	25	0	0
RRBS	methylation	2	3	5	10		Illumina HumanMethylation450 BeadChip	methylation	2	9	0
RNA-seq	expression	2	3	5	10		Illumina HumanMethylation450 BeadChip	methylation	0	0	89
Illumina HumanHT-12 V3.0 expression beadchip	expression	5	9	4	18				27	9	89	Total
[HG-U133_Plus_2] Affymetrix Human Genome U133 Plus 2.0 Array	expression	20	17	0	37
[HG-U133_Plus_2] Affymetrix Human Genome U133 Plus 2.0 Array	expression	9	46	0	55

### Sheet: Subgroup sample numbers
Methylation class	Sample count
ATRT, MYC	23
ATRT, SHH	38
ATRT, TYR	28
CONTR, ADENOPIT	9
CONTR, CEBM	8
CONTR, HEMI	13
CONTR, HYPTHAL	9
CONTR, PINEAL	12
CONTR, PONS	12
CONTR, REACT	15
CONTR, WM	9
MB, G3	72
MB, G4	124
MB, SHH CHL AD	64
MB, SHH INF	35
MB, WNT	38
PLEX, AD	22
PLEX, PED A	14
PLEX, PED B	39

### Sheet: Control samples tumour location
title	geo_accession	methylation.class.ch1	primary.group	subgroup	WHO.Grade	Tumour.Location	Age..years.at.operation.	Sex
CONTR, WM, sample 2782 [reference set]	GSM2405638	CONTR, WM	CONTR	WM	not available	supratentorial, hemispheric, corpus callosum;	76	male
CONTR, REACT, sample 2656 [reference set]	GSM2405512	CONTR, REACT	CONTR	REACT	I	posterior fossa, brain stem, medulla oblongata (craniocervical); spinal, cervical, C1, C2, C3, C4, C5, C6;	3	male
CONTR, CEBM, sample 2747 [reference set]	GSM2405603	CONTR, CEBM	CONTR	CEBM	not available	posterior fossa, cerebellum, hemispheric (cerebellum);	74	male
CONTR, HEMI, sample 2748 [reference set]	GSM2405604	CONTR, HEMI	CONTR	HEMI	not available	supratentorial, hemispheric, temporal;	74	male
CONTR, REACT, sample 2623 [reference set]	GSM2405479	CONTR, REACT	CONTR	REACT	I	not available	not available	male
CONTR, ADENOPIT, sample 2534 [reference set]	GSM2405390	CONTR, ADENOPIT	CONTR	ADENOPIT	not available	supratentorial, sellar region, intrasellar;	59	male
CONTR, PINEAL, sample 2539 [reference set]	GSM2405395	CONTR, PINEAL	CONTR	PINEAL	not available	supratentorial, diencephalic, pineal region;	59	male
CONTR, PONS, sample 2535 [reference set]	GSM2405391	CONTR, PONS	CONTR	PONS	not available	posterior fossa, brain stem, pons;	65	female
CONTR, PONS, sample 2540 [reference set]	GSM2405396	CONTR, PONS	CONTR	PONS	not available	posterior fossa, brain stem, pons;	59	male
CONTR, PONS, sample 2536 [reference set]	GSM2405392	CONTR, PONS	CONTR	PONS	not available	posterior fossa, brain stem, pons;	40	male
CONTR, PONS, sample 2541 [reference set]	GSM2405397	CONTR, PONS	CONTR	PONS	not available	posterior fossa, brain stem, pons;	78	female
CONTR, WM, sample 2537 [reference set]	GSM2405393	CONTR, WM	CONTR	WM	not available	supratentorial, hemispheric, corpus callosum;	40	male
CONTR, PINEAL, sample 2538 [reference set]	GSM2405394	CONTR, PINEAL	CONTR	PINEAL	not available	supratentorial, diencephalic, pineal region;	46	female
CONTR, WM, sample 2542 [reference set]	GSM2405398	CONTR, WM	CONTR	WM	not available	supratentorial, hemispheric, corpus callosum;	69	male
CONTR, PONS, sample 2543 [reference set]	GSM2405399	CONTR, PONS	CONTR	PONS	not available	posterior fossa, brain stem, pons;	61	male
CONTR, PINEAL, sample 2548 [reference set]	GSM2405404	CONTR, PINEAL	CONTR	PINEAL	not available	supratentorial, diencephalic, pineal region;	50	male
CONTR, PONS, sample 2544 [reference set]	GSM2405400	CONTR, PONS	CONTR	PONS	not available	posterior fossa, brain stem, pons;	46	female
CONTR, PONS, sample 2549 [reference set]	GSM2405405	CONTR, PONS	CONTR	PONS	not available	posterior fossa, brain stem, pons;	52	male
CONTR, PONS, sample 2545 [reference set]	GSM2405401	CONTR, PONS	CONTR	PONS	not available	posterior fossa, brain stem, pons;	86	male
CONTR, PONS, sample 2550 [reference set]	GSM2405406	CONTR, PONS	CONTR	PONS	not available	posterior fossa, brain stem, pons;	51	female
CONTR, PONS, sample 2546 [reference set]	GSM2405402	CONTR, PONS	CONTR	PONS	not available	posterior fossa, brain stem, pons;	5	male
CONTR, PONS, sample 2551 [reference set]	GSM2405407	CONTR, PONS	CONTR	PONS	not available	posterior fossa, brain stem, pons;	71	female
CONTR, ADENOPIT, sample 2552 [reference set]	GSM2405408	CONTR, ADENOPIT	CONTR	ADENOPIT	not available	supratentorial, sellar region, intrasellar;	40	male
CONTR, PONS, sample 2547 [reference set]	GSM2405403	CONTR, PONS	CONTR	PONS	not available	posterior fossa, brain stem, pons;	68	male
CONTR, CEBM, sample 15 [reference set]	GSM2402868	CONTR, CEBM	CONTR	CEBM	not available	posterior fossa, cerebellum, hemispheric (cerebellum);	not available	male
CONTR, CEBM, sample 16 [reference set]	GSM2402869	CONTR, CEBM	CONTR	CEBM	not available	posterior fossa, cerebellum, hemispheric (cerebellum);	not available	female
CONTR, CEBM, sample 19 [reference set]	GSM2402872	CONTR, CEBM	CONTR	CEBM	not available	posterior fossa, cerebellum, hemispheric (cerebellum);	not available	male
CONTR, CEBM, sample 20 [reference set]	GSM2402873	CONTR, CEBM	CONTR	CEBM	not available	posterior fossa, cerebellum, hemispheric (cerebellum);	not available	female
CONTR, CEBM, sample 21 [reference set]	GSM2402874	CONTR, CEBM	CONTR	CEBM	not available	posterior fossa, cerebellum, hemispheric (cerebellum);	not available	female
CONTR, REACT, sample 75 [reference set]	GSM2402928	CONTR, REACT	CONTR	REACT	I	supratentorial, diencephalic, optic tract;	10	male
CONTR, REACT, sample 113 [reference set]	GSM2402966	CONTR, REACT	CONTR	REACT	I	posterior fossa, cerebellum;	13	female
CONTR, REACT, sample 33 [reference set]	GSM2402886	CONTR, REACT	CONTR	REACT	I	supratentorial, hemispheric;	16	male
CONTR, CEBM, sample 381 [reference set]	GSM2403234	CONTR, CEBM	CONTR	CEBM	not available	posterior fossa, cerebellum, hemispheric (cerebellum);	not available	male
CONTR, CEBM, sample 380 [reference set]	GSM2403233	CONTR, CEBM	CONTR	CEBM	not available	posterior fossa, cerebellum, hemispheric (cerebellum);	not available	male
CONTR, HEMI, sample 385 [reference set]	GSM2403238	CONTR, HEMI	CONTR	HEMI	not available	supratentorial, hemispheric, parietal;	not available	male
CONTR, HEMI, sample 386 [reference set]	GSM2403239	CONTR, HEMI	CONTR	HEMI	not available	supratentorial, hemispheric, parietal;	not available	male
CONTR, HEMI, sample 382 [reference set]	GSM2403235	CONTR, HEMI	CONTR	HEMI	not available	supratentorial, hemispheric, occipital;	not available	male
CONTR, HEMI, sample 383 [reference set]	GSM2403236	CONTR, HEMI	CONTR	HEMI	not available	supratentorial, hemispheric, temporal;	not available	male
CONTR, HEMI, sample 384 [reference set]	GSM2403237	CONTR, HEMI	CONTR	HEMI	not available	supratentorial, hemispheric, occipital;	not available	male
CONTR, HEMI, sample 387 [reference set]	GSM2403240	CONTR, HEMI	CONTR	HEMI	not available	supratentorial, hemispheric, temporal;	not available	male
CONTR, REACT, sample 370 [reference set]	GSM2403223	CONTR, REACT	CONTR	REACT	I	supratentorial, hemispheric;	12	female
CONTR, REACT, sample 602 [reference set]	GSM2403455	CONTR, REACT	CONTR	REACT	I	posterior fossa, cerebellum;	15	male
CONTR, REACT, sample 666 [reference set]	GSM2403519	CONTR, REACT	CONTR	REACT	I	posterior fossa, brain stem;	9	male
CONTR, REACT, sample 661 [reference set]	GSM2403514	CONTR, REACT	CONTR	REACT	I	supratentorial, hemispheric, temporal; left;	16	male
CONTR, REACT, sample 660 [reference set]	GSM2403513	CONTR, REACT	CONTR	REACT	I	posterior fossa, brain stem, medulla oblongata (craniocervical);	12	female
CONTR, REACT, sample 659 [reference set]	GSM2403512	CONTR, REACT	CONTR	REACT	I	posterior fossa, cerebellum, hemispheric (cerebellum); right;	14	female
CONTR, REACT, sample 658 [reference set]	GSM2403511	CONTR, REACT	CONTR	REACT	I	supratentorial, hemispheric, temporal; right;	15	female
CONTR, HEMI, sample 677 [reference set]	GSM2403530	CONTR, HEMI	CONTR	HEMI	not available	supratentorial, hemispheric;	not available	male
CONTR, HEMI, sample 678 [reference set]	GSM2403531	CONTR, HEMI	CONTR	HEMI	not available	supratentorial, hemispheric;	not available	female
CONTR, HEMI, sample 679 [reference set]	GSM2403532	CONTR, HEMI	CONTR	HEMI	not available	supratentorial, hemispheric;	not available	male
CONTR, HEMI, sample 682 [reference set]	GSM2403535	CONTR, HEMI	CONTR	HEMI	not available	supratentorial, hemispheric, temporal;	not available	male
CONTR, HEMI, sample 680 [reference set]	GSM2403533	CONTR, HEMI	CONTR	HEMI	not available	supratentorial, hemispheric;	not available	male
CONTR, HEMI, sample 681 [reference set]	GSM2403534	CONTR, HEMI	CONTR	HEMI	not available	supratentorial, hemispheric, occipital;	not available	male
CONTR, REACT, sample 759 [reference set]	GSM2403612	CONTR, REACT	CONTR	REACT	I	posterior fossa, ventricle IV;	24	male
CONTR, REACT, sample 760 [reference set]	GSM2403613	CONTR, REACT	CONTR	REACT	I	supratentorial, hemispheric, temporal;	25	female
CONTR, REACT, sample 761 [reference set]	GSM2403614	CONTR, REACT	CONTR	REACT	I	supratentorial, hemispheric, temporal; left;	13	female
CONTR, REACT, sample 864 [reference set]	GSM2403717	CONTR, REACT	CONTR	REACT	I	not available	not available	female
CONTR, PINEAL, sample 892 [reference set]	GSM2403745	CONTR, PINEAL	CONTR	PINEAL	not available	supratentorial, diencephalic, pineal region;	81	male
CONTR, PINEAL, sample 878 [reference set]	GSM2403731	CONTR, PINEAL	CONTR	PINEAL	not available	supratentorial, diencephalic, pineal region;	46	male
CONTR, REACT, sample 1114 [reference set]	GSM2403967	CONTR, REACT	CONTR	REACT	IV	not available	not available	male
CONTR, REACT, sample 1175 [reference set]	GSM2404028	CONTR, REACT	CONTR	REACT	IV	not available	not available	male
CONTR, PINEAL, sample 1205 [reference set]	GSM2404058	CONTR, PINEAL	CONTR	PINEAL	not available	supratentorial, diencephalic, pineal region;	71	male
CONTR, ADENOPIT, sample 1442 [reference set]	GSM2404295	CONTR, ADENOPIT	CONTR	ADENOPIT	not available	supratentorial, sellar region, intrasellar;	53	male
CONTR, ADENOPIT, sample 1443 [reference set]	GSM2404296	CONTR, ADENOPIT	CONTR	ADENOPIT	not available	supratentorial, sellar region, intrasellar;	57	male
CONTR, ADENOPIT, sample 1444 [reference set]	GSM2404297	CONTR, ADENOPIT	CONTR	ADENOPIT	not available	supratentorial, sellar region, intrasellar; mesenchyme, cranium, nasal cavity;	0	female
CONTR, PINEAL, sample 1512 [reference set]	GSM2404365	CONTR, PINEAL	CONTR	PINEAL	not available	supratentorial, diencephalic, pineal region;	30	female
CONTR, WM, sample 1592 [reference set]	GSM2404445	CONTR, WM	CONTR	WM	not available	supratentorial;	56	male
CONTR, WM, sample 1593 [reference set]	GSM2404446	CONTR, WM	CONTR	WM	not available	supratentorial;	52	male
CONTR, WM, sample 1594 [reference set]	GSM2404447	CONTR, WM	CONTR	WM	not available	supratentorial;	51	female
CONTR, ADENOPIT, sample 1601 [reference set]	GSM2404454	CONTR, ADENOPIT	CONTR	ADENOPIT	not available	supratentorial, sellar region, intrasellar;	52	male
CONTR, PINEAL, sample 1598 [reference set]	GSM2404451	CONTR, PINEAL	CONTR	PINEAL	not available	supratentorial, diencephalic, pineal region;	51	female
CONTR, ADENOPIT, sample 1599 [reference set]	GSM2404452	CONTR, ADENOPIT	CONTR	ADENOPIT	not available	supratentorial, sellar region, intrasellar;	56	male
CONTR, ADENOPIT, sample 1600 [reference set]	GSM2404453	CONTR, ADENOPIT	CONTR	ADENOPIT	not available	supratentorial, sellar region, intrasellar;	51	female
CONTR, REACT, sample 1632 [reference set]	GSM2404485	CONTR, REACT	CONTR	REACT	IV	not available	not available	male
CONTR, REACT, sample 1956 [reference set]	GSM2404809	CONTR, REACT	CONTR	REACT	IV	not available	not available	female
CONTR, PINEAL, sample 1679 [reference set]	GSM2404532	CONTR, PINEAL	CONTR	PINEAL	not available	supratentorial, diencephalic, pineal region;	76	male
CONTR, ADENOPIT, sample 1702 [reference set]	GSM2404555	CONTR, ADENOPIT	CONTR	ADENOPIT	not available	supratentorial, sellar region, intrasellar;	76	male
CONTR, PINEAL, sample 1708 [reference set]	GSM2404561	CONTR, PINEAL	CONTR	PINEAL	not available	supratentorial, diencephalic, pineal region;	40	male
CONTR, PINEAL, sample 1838 [reference set]	GSM2404691	CONTR, PINEAL	CONTR	PINEAL	not available	supratentorial, diencephalic, pineal region;	61	male
CONTR, WM, sample 1839 [reference set]	GSM2404692	CONTR, WM	CONTR	WM	not available	supratentorial;	61	male
CONTR, WM, sample 1755 [reference set]	GSM2404608	CONTR, WM	CONTR	WM	not available	supratentorial;	76	male
CONTR, WM, sample 1756 [reference set]	GSM2404609	CONTR, WM	CONTR	WM	not available	supratentorial;	65	female
CONTR, PINEAL, sample 1758 [reference set]	GSM2404611	CONTR, PINEAL	CONTR	PINEAL	not available	supratentorial, diencephalic, pineal region;	65	female
CONTR, REACT, sample 2217 [reference set]	GSM2405073	CONTR, REACT	CONTR	REACT	II	supratentorial, hemispheric, temporal; left;	15	male

### Sheet: 450K annotations
AT/RTvsMB				AT/RTvsPLEX				PlexvsMB				AT/RT hyper				AT/RT hypo				MB hyper				MB hypo				PLEX hyper				PLEX hypo
Type	n (bp)	Proportion (%)		Type	n (bp)	Proportion (%)		Type	n (bp)	Proportion (%)		Type	n (bp)	Proportion (%)		Type	n (bp)	Proportion (%)		Type	n (bp)	Proportion (%)		Type	n (bp)	Proportion (%)		Type	n (bp)	Proportion (%)		Type	n (bp)	Proportion (%)
interCGI	1951882	26.9929		interCGI	785039	27.4613		interCGI	1074514	28.6679		interCGI	412657	50.0786		CpG islands	3137	29.7656		interCGI	18568	13.0231		interCGI	418120	44.9659		interCGI	8203	63.1146		interCGI	127169	37.7561
CpG islands	1787652	24.7218		CpG islands	762987	26.6899		CpG islands	827634	22.0812		CpG islands	101638	12.3344		CpG shelves	2273	21.5675		CpG islands	45556	31.9519		CpG islands	98857	10.6314		CpG islands	1420	10.9256		CpG islands	73131	21.7124
CpG shelves	523252	7.23614		CpG shelves	182999	6.40145		CpG shelves	307804	8.21217		CpG shelves	54330	6.5933		CpG shores	5129	48.6669		CpG shelves	2418	1.69593		CpG shelves	75462	8.11542		CpG shores	3374	25.9598		CpG shelves	20121	5.97387
CpG shores	2968304	41.0492		CpG shores	1127688	39.4474		CpG shores	1538193	41.0388		CpG shores	255393	30.9936		1to5kb	1375	13.0468		CpG shores	76035	53.3291		CpG shores	337421	36.2873		enhancers	8	0.0615527		CpG shores	116396	34.5576
enhancers	229168	3.1692		enhancers	119913	4.19465		enhancers	112142	2.99193		enhancers	28469	3.4549		3UTRs	205	1.94516		enhancers	4443	3.11621		enhancers	17709	1.90448		1to5kb	2452	18.8659		enhancers	11739	3.48528
1to5kb	2587970	35.7895		1to5kb	1141482	39.9299		1to5kb	1398257	37.3053		1to5kb	157057	19.0599		5UTRs	288	2.73271		1to5kb	30566	21.4382		1to5kb	132276	14.2254		3UTRs	1566	12.0489		1to5kb	70634	20.971
3UTRs	330951	4.57678		3UTRs	132071	4.61995		3UTRs	231500	6.17639		3UTRs	10546	1.27983		exons	3091	29.3292		3UTRs	6138	4.30504		3UTRs	20135	2.16538		5UTRs	125	0.96176		3UTRs	12991	3.85699
5UTRs	476751	6.59307		5UTRs	264212	9.24234		5UTRs	264025	7.04415		5UTRs	31006	3.76278		introns	4104	38.9411		5UTRs	5851	4.10375		5UTRs	14241	1.53152		exons	2489	19.1506		5UTRs	14197	4.21505
exons	1826946	25.2652		exons	791573	27.6898		exons	1050947	28.0391		exons	82751	10.0424		promoters	3525	33.4472		exons	28110	19.7157		exons	91834	9.87611		intergenic	865	6.65538		exons	53815	15.9775
intergenic	1038721	14.3647		intergenic	292647	10.237		intergenic	404461	10.791		intergenic	94812	11.5061		interCGI	0	0		intergenic	19210	13.4734		intergenic	170578	18.3445		introns	5768	44.3795		intergenic	38016	11.2868
introns	4079445	56.4154		introns	1813163	63.4258		introns	2304976	61.4964		introns	354739	43.0499		intergenic	0	0		introns	50185	35.1985		introns	342011	36.7809		promoters	2428	18.6812		introns	139422	41.394
promoters	2385358	32.9875		promoters	1180157	41.2828		promoters	1279731	34.143		promoters	159437	19.3487		enhancers	0	0		promoters	23855	16.7313		promoters	90601	9.74351		CpG shelves	0	0		promoters	75065	22.2866

### Sheet: RRBS annotations
AT/RTvsMB				AT/RTvsPLEX				PlexvsMB				AT/RT hyper				AT/RT hypo				MB hyper				MB hypo				PLEX hyper				PLEX hypo
Type	n (bp)	Proportion (%)		Type	n (bp)	Proportion (%)		Type	n (bp)	Proportion (%)		annot.type	n	Proportion	Type	annot.type	n	Proportion	Type	annot.type	n	Proportion	Type	annot.type	n	Proportion	Type	annot.type	n	Proportion	Type	annot.type	n	Proportion	Type
interCGI	17540800	77.5421		interCGI	13238712	77.0813		interCGI	19547961	77.6113		hg38_cpg_inter	3106859	70.0374	interCGI	hg38_cpg_inter	1143841	95.4792	interCGI	hg38_cpg_inter	510914	71.2572	interCGI	hg38_cpg_inter	6462017	78.0531	interCGI	hg38_cpg_inter	821331	86.2743	interCGI	hg38_cpg_inter	1655504	69.8525	interCGI
CpG islands	728087	3.21863		CpG islands	702404	4.08969		CpG islands	633221	2.51408		hg38_cpg_islands	262743	5.92297	CpG islands	hg38_cpg_islands	726	0.060601	CpG islands	hg38_cpg_islands	54499	7.60098	CpG islands	hg38_cpg_islands	160697	1.94102	CpG islands	hg38_cpg_islands	8413	0.883718	CpG islands	hg38_cpg_islands	103435	4.36435	CpG islands
CpG shelves	1372882	6.06906		CpG shelves	1036407	6.03439		CpG shelves	1785188	7.08774		hg38_cpg_shelves	290469	6.54799	CpG shelves	hg38_cpg_shelves	24832	2.07279	CpG shelves	hg38_cpg_shelves	43665	6.08996	CpG shelves	hg38_cpg_shelves	572318	6.91289	CpG shelves	hg38_cpg_shelves	51311	5.38981	CpG shelves	hg38_cpg_shelves	232026	9.79013	CpG shelves
CpG shores	2973231	13.1437		CpG shores	2195477	12.783		CpG shores	3213630	12.7591		hg38_cpg_shores	775929	17.4916	CpG shores	hg38_cpg_shores	27601	2.30392	CpG shores	hg38_cpg_shores	105922	14.7729	CpG shores	hg38_cpg_shores	1082968	13.0809	CpG shores	hg38_cpg_shores	70945	7.45221	CpG shores	hg38_cpg_shores	379035	15.993	CpG shores
enhancers	534681	2.36365		enhancers	524609	3.05449		enhancers	514706	2.04354		hg38_enhancers_fantom	191650	4.32033	enhancers	hg38_enhancers_fantom	10780	0.899833	enhancers	hg38_enhancers_fantom	23636	3.29651	enhancers	hg38_enhancers_fantom	136800	1.65237	enhancers	hg38_enhancers_fantom	11952	1.25546	enhancers	hg38_enhancers_fantom	121816	5.13992	enhancers
1to5kb	3861294	17.0695		1to5kb	3171937	18.4683		1to5kb	4543989	18.041		hg38_genes_1to5kb	944054	21.2817	1to5kb	hg38_genes_1to5kb	80883	6.7515	1to5kb	hg38_genes_1to5kb	114718	15.9997	1to5kb	hg38_genes_1to5kb	1472685	17.7882	1to5kb	hg38_genes_1to5kb	124003	13.0255	1to5kb	hg38_genes_1to5kb	638341	26.9342	1to5kb
3UTRs	536184	2.37029		3UTRs	408473	2.3783		3UTRs	683701	2.7145		hg38_genes_3UTRs	115926	2.6133	3UTRs	hg38_genes_3UTRs	12201	1.01845	3UTRs	hg38_genes_3UTRs	26571	3.70586	3UTRs	hg38_genes_3UTRs	213994	2.58478	3UTRs	hg38_genes_3UTRs	21224	2.22941	3UTRs	hg38_genes_3UTRs	86320	3.64219	3UTRs
5UTRs	227395	1.00524		5UTRs	266281	1.5504		5UTRs	198372	0.787597		hg38_genes_5UTRs	98085	2.21111	5UTRs	hg38_genes_5UTRs	2713	0.226461	5UTRs	hg38_genes_5UTRs	9148	1.27587	5UTRs	hg38_genes_5UTRs	48704	0.588284	5UTRs	hg38_genes_5UTRs	2284	0.239916	5UTRs	hg38_genes_5UTRs	48833	2.06046	5UTRs
exons	1901672	8.40667		exons	1598894	9.30943		exons	2308295	9.16463		hg38_genes_exons	457069	10.3036	exons	hg38_genes_exons	50025	4.17571	exons	hg38_genes_exons	95335	13.2964	exons	hg38_genes_exons	695933	8.406	exons	hg38_genes_exons	59673	6.26817	exons	hg38_genes_exons	326311	13.7684	exons
intergenic	8151644	36.0357		intergenic	5112942	29.7697		intergenic	8940429	35.4962		hg38_genes_intergenic	1156193	26.0639	intergenic	hg38_genes_intergenic	526592	43.9559	intergenic	hg38_genes_intergenic	235294	32.8165	intergenic	hg38_genes_intergenic	3049459	36.8337	intergenic	hg38_genes_intergenic	395510	41.5452	intergenic	hg38_genes_intergenic	344003	14.5149	intergenic
introns	11988758	52.9984		introns	10401576	60.5623		introns	13532886	53.7296		hg38_genes_introns	2743057	61.8363	introns	hg38_genes_introns	607190	50.6836	introns	hg38_genes_introns	402769	56.1742	introns	hg38_genes_introns	4276129	51.6503	introns	hg38_genes_introns	484558	50.8989	introns	hg38_genes_introns	1809299	76.3417	introns
promoters	1774705	7.84539		promoters	1623774	9.45429		promoters	1781214	7.07196		hg38_genes_promoters	552625	12.4577	promoters	hg38_genes_promoters	35292	2.94591	promoters	hg38_genes_promoters	62151	8.6682	promoters	hg38_genes_promoters	554637	6.69932	promoters	hg38_genes_promoters	44120	4.63445	promoters	hg38_genes_promoters	290070	12.2392	promoters

### Sheet: Violin plot p-value RRBS
comparison.between	statistic.W	p.value	null.value.location.shift	alternative	method	data.name	Cliff.delta
ATRT and MB	84390490.5	0	0	two.sided	Wilcoxon rank sum test with continuity correction	cancer1.probe.means and cancer2.probe.means	-0.6878098
ATRT and PLEX	59115019	2.03922403655444e-110	0	two.sided	Wilcoxon rank sum test with continuity correction	cancer1.probe.means and cancer2.probe.means	-0.18230038
MB and PLEX	23033868.5	0	0	two.sided	Wilcoxon rank sum test with continuity correction	cancer1.probe.means and cancer2.probe.means	0.53932264

### Sheet: Violin plot p-value i450K
comparison.between	statistic.W	p.value	null.value.location.shift	alternative	method	data.name	Cliff.delta
ATRT and MB	79227314	0	0	two.sided	Wilcoxon rank sum test with continuity correction	cancer1.probe.means and cancer2.probe.means	-0.58454628
ATRT and PLEX	62822573	1.57472507944803e-216	0	two.sided	Wilcoxon rank sum test with continuity correction	cancer1.probe.means and cancer2.probe.means	-0.25645146
MB and PLEX	35886940	7.40564505806685e-262	0	two.sided	Wilcoxon rank sum test with continuity correction	cancer1.probe.means and cancer2.probe.means	0.2822612
ATRT, MYC and ATRT, SHH	46151080	4.19366732737718e-21	0	two.sided	Wilcoxon rank sum test with continuity correction	cancer1.probe.means and cancer2.probe.means	0.0769784
ATRT, MYC and ATRT, TYR	45073818	1.59072684670351e-33	0	two.sided	Wilcoxon rank sum test with continuity correction	cancer1.probe.means and cancer2.probe.means	0.09852364
ATRT, MYC and MB, G3	76051533	0	0	two.sided	Wilcoxon rank sum test with continuity correction	cancer1.probe.means and cancer2.probe.means	-0.52103066
ATRT, MYC and MB, G4	77684651	0	0	two.sided	Wilcoxon rank sum test with continuity correction	cancer1.probe.means and cancer2.probe.means	-0.55369302
ATRT, MYC and MB, SHH CHL AD	62680910	8.10908061197132e-212	0	two.sided	Wilcoxon rank sum test with continuity correction	cancer1.probe.means and cancer2.probe.means	-0.2536182
ATRT, MYC and MB, SHH INF	76015113	0	0	two.sided	Wilcoxon rank sum test with continuity correction	cancer1.probe.means and cancer2.probe.means	-0.52030226
ATRT, MYC and MB, WNT	69393294	0	0	two.sided	Wilcoxon rank sum test with continuity correction	cancer1.probe.means and cancer2.probe.means	-0.38786588
ATRT, MYC and PLEX, AD	63085016	2.13902573033196e-225	0	two.sided	Wilcoxon rank sum test with continuity correction	cancer1.probe.means and cancer2.probe.means	-0.26170032
ATRT, MYC and PLEX, PED A	61091293	1.58054848577099e-162	0	two.sided	Wilcoxon rank sum test with continuity correction	cancer1.probe.means and cancer2.probe.means	-0.22182586
ATRT, MYC and PLEX, PED B	56873873	1.30565906251823e-63	0	two.sided	Wilcoxon rank sum test with continuity correction	cancer1.probe.means and cancer2.probe.means	-0.13747746
ATRT, SHH and ATRT, TYR	48500430	0.000239636645767819	0	two.sided	Wilcoxon rank sum test with continuity correction	cancer1.probe.means and cancer2.probe.means	0.0299914
ATRT, SHH and MB, G3	77575420	0	0	two.sided	Wilcoxon rank sum test with continuity correction	cancer1.probe.means and cancer2.probe.means	-0.5515084
ATRT, SHH and MB, G4	78974182	0	0	two.sided	Wilcoxon rank sum test with continuity correction	cancer1.probe.means and cancer2.probe.means	-0.57948364
ATRT, SHH and MB, SHH CHL AD	65266257	4.96408014547374e-306	0	two.sided	Wilcoxon rank sum test with continuity correction	cancer1.probe.means and cancer2.probe.means	-0.30532514
ATRT, SHH and MB, SHH INF	77473852	0	0	two.sided	Wilcoxon rank sum test with continuity correction	cancer1.probe.means and cancer2.probe.means	-0.54947704
ATRT, SHH and MB, WNT	71430544	0	0	two.sided	Wilcoxon rank sum test with continuity correction	cancer1.probe.means and cancer2.probe.means	-0.42861088
ATRT, SHH and PLEX, AD	65165842	4.78524147194856e-302	0	two.sided	Wilcoxon rank sum test with continuity correction	cancer1.probe.means and cancer2.probe.means	-0.30331684
ATRT, SHH and PLEX, PED A	63319625	1.78590428703928e-233	0	two.sided	Wilcoxon rank sum test with continuity correction	cancer1.probe.means and cancer2.probe.means	-0.2663925
ATRT, SHH and PLEX, PED B	60041029	1.43649758732884e-133	0	two.sided	Wilcoxon rank sum test with continuity correction	cancer1.probe.means and cancer2.probe.means	-0.20082058
ATRT, TYR and MB, G3	75130588	0	0	two.sided	Wilcoxon rank sum test with continuity correction	cancer1.probe.means and cancer2.probe.means	-0.50261176
ATRT, TYR and MB, G4	76720931	0	0	two.sided	Wilcoxon rank sum test with continuity correction	cancer1.probe.means and cancer2.probe.means	-0.53441862
ATRT, TYR and MB, SHH CHL AD	64823608	1.15122191668375e-288	0	two.sided	Wilcoxon rank sum test with continuity correction	cancer1.probe.means and cancer2.probe.means	-0.29647216
ATRT, TYR and MB, SHH INF	75333705	0	0	two.sided	Wilcoxon rank sum test with continuity correction	cancer1.probe.means and cancer2.probe.means	-0.5066741
ATRT, TYR and MB, WNT	70098001	0	0	two.sided	Wilcoxon rank sum test with continuity correction	cancer1.probe.means and cancer2.probe.means	-0.40196002
ATRT, TYR and PLEX, AD	64677098	4.97095807490134e-283	0	two.sided	Wilcoxon rank sum test with continuity correction	cancer1.probe.means and cancer2.probe.means	-0.29354196
ATRT, TYR and PLEX, PED A	62905295	2.64046673413384e-219	0	two.sided	Wilcoxon rank sum test with continuity correction	cancer1.probe.means and cancer2.probe.means	-0.2581059
ATRT, TYR and PLEX, PED B	60146988	2.32219960001009e-136	0	two.sided	Wilcoxon rank sum test with continuity correction	cancer1.probe.means and cancer2.probe.means	-0.20293976
MB, G3 and MB, G4	57735844	4.55252869993424e-80	0	two.sided	Wilcoxon rank sum test with continuity correction	cancer1.probe.means and cancer2.probe.means	-0.15471688
MB, G3 and MB, SHH CHL AD	40560672	2.8499506953815e-118	0	two.sided	Wilcoxon rank sum test with continuity correction	cancer1.probe.means and cancer2.probe.means	0.18878656
MB, G3 and MB, SHH INF	54247081	2.4044966316659e-25	0	two.sided	Wilcoxon rank sum test with continuity correction	cancer1.probe.means and cancer2.probe.means	-0.0849416199999999
MB, G3 and MB, WNT	46628815	1.48785830753433e-16	0	two.sided	Wilcoxon rank sum test with continuity correction	cancer1.probe.means and cancer2.probe.means	0.0674237
MB, G3 and PLEX, AD	45275689	5.72278453534915e-31	0	two.sided	Wilcoxon rank sum test with continuity correction	cancer1.probe.means and cancer2.probe.means	0.09448622
MB, G3 and PLEX, PED A	41506154	3.89413300637442e-96	0	two.sided	Wilcoxon rank sum test with continuity correction	cancer1.probe.means and cancer2.probe.means	0.16987692
MB, G3 and PLEX, PED B	30615845	0	0	two.sided	Wilcoxon rank sum test with continuity correction	cancer1.probe.means and cancer2.probe.means	0.3876831
MB, G4 and MB, SHH CHL AD	35808522	9.45027043057539e-265	0	two.sided	Wilcoxon rank sum test with continuity correction	cancer1.probe.means and cancer2.probe.means	0.28382956
MB, G4 and MB, SHH INF	46960967	9.7760809796729e-14	0	two.sided	Wilcoxon rank sum test with continuity correction	cancer1.probe.means and cancer2.probe.means	0.06078066
MB, G4 and MB, WNT	40525952	3.9602621519127e-119	0	two.sided	Wilcoxon rank sum test with continuity correction	cancer1.probe.means and cancer2.probe.means	0.18948096
MB, G4 and PLEX, AD	40872857	1.04893465794414e-110	0	two.sided	Wilcoxon rank sum test with continuity correction	cancer1.probe.means and cancer2.probe.means	0.18254286
MB, G4 and PLEX, PED A	37159946	4.09410594027884e-217	0	two.sided	Wilcoxon rank sum test with continuity correction	cancer1.probe.means and cancer2.probe.means	0.25680108
MB, G4 and PLEX, PED B	27278549	0	0	two.sided	Wilcoxon rank sum test with continuity correction	cancer1.probe.means and cancer2.probe.means	0.45442902
MB, SHH CHL AD and MB, SHH INF	61876318	4.77722859786835e-186	0	two.sided	Wilcoxon rank sum test with continuity correction	cancer1.probe.means and cancer2.probe.means	-0.23752636
MB, SHH CHL AD and MB, WNT	55507626	1.77805824525017e-41	0	two.sided	Wilcoxon rank sum test with continuity correction	cancer1.probe.means and cancer2.probe.means	-0.11015252
MB, SHH CHL AD and PLEX, AD	52625443	1.26905941181614e-10	0	two.sided	Wilcoxon rank sum test with continuity correction	cancer1.probe.means and cancer2.probe.means	-0.0525088600000001
MB, SHH CHL AD and PLEX, PED A	49764111	0.563404545864195	0	two.sided	Wilcoxon rank sum test with continuity correction	cancer1.probe.means and cancer2.probe.means	0.00471778
MB, SHH CHL AD and PLEX, PED B	42976640	2.51190213807193e-66	0	two.sided	Wilcoxon rank sum test with continuity correction	cancer1.probe.means and cancer2.probe.means	0.1404672
MB, SHH INF and MB, WNT	43295071	1.30406640239779e-60	0	two.sided	Wilcoxon rank sum test with continuity correction	cancer1.probe.means and cancer2.probe.means	0.13409858
MB, SHH INF and PLEX, AD	42864224	2.0865957293191e-68	0	two.sided	Wilcoxon rank sum test with continuity correction	cancer1.probe.means and cancer2.probe.means	0.14271552
MB, SHH INF and PLEX, PED A	39262765	1.9132592329813e-152	0	two.sided	Wilcoxon rank sum test with continuity correction	cancer1.probe.means and cancer2.probe.means	0.2147447
MB, SHH INF and PLEX, PED B	29499416	0	0	two.sided	Wilcoxon rank sum test with continuity correction	cancer1.probe.means and cancer2.probe.means	0.41001168
MB, WNT and PLEX, AD	48132355	4.76990136651365e-06	0	two.sided	Wilcoxon rank sum test with continuity correction	cancer1.probe.means and cancer2.probe.means	0.0373529
MB, WNT and PLEX, PED A	44877455	4.11262449731434e-36	0	two.sided	Wilcoxon rank sum test with continuity correction	cancer1.probe.means and cancer2.probe.means	0.1024509
MB, WNT and PLEX, PED B	36405378	3.98475939486513e-243	0	two.sided	Wilcoxon rank sum test with continuity correction	cancer1.probe.means and cancer2.probe.means	0.27189244
PLEX, AD and PLEX, PED A	47413463	2.36517212347704e-10	0	two.sided	Wilcoxon rank sum test with continuity correction	cancer1.probe.means and cancer2.probe.means	0.05173074
PLEX, AD and PLEX, PED B	41432656	8.97427979655606e-98	0	two.sided	Wilcoxon rank sum test with continuity correction	cancer1.probe.means and cancer2.probe.means	0.17134688
PLEX, PED A and PLEX, PED B	43920055	3.69330983396255e-50	0	two.sided	Wilcoxon rank sum test with continuity correction	cancer1.probe.means and cancer2.probe.means	0.1215989
