## Supplemental Table 4 for "Aberrant DNA methylation distorts developmental trajectories in atypical teratoid/rhabdoid tumors"

### Sheet: Table info
Sheets summary
Name of the tab	Content
ATRT hyper	Categories and their counts for ATRT hypermethylated regions
MB hyper	Categories and their counts for MB hypermethylated regions
MB hypo	Categories and their counts for MB hypomethylated regions
DM-DE genes with EZH2 binding	Methylation regulated differently expressed genes with EZH2 binding sites
ATRT unique diff. related	AT/RT unique differentietion related sites with EZH2 binding sites and genes annotated to these sites
ATRT unique not diff. related	AT/RT unique not differentietion related sites with EZH2 binding sites and genes annotated to these sites

### Sheet: ATRT hyper
	Number of DMRs
AT/RT hyper	898
ATRT-specific (hyper), differentiation related (ESC hyper)	176	Two following groups are subgrous of this one
ATRT-specific (hyper), differentiation related exact (ESC hyper)	101
ATRT-specific (hyper), differentiation-related (ESC hyper), PLEX ESC-like	65
ATRT-specific (hyper), not differentiation related	124
ATRT ESC-like, differentiation-related (ESC hyper)	470	Union of two following ones
ATRT ESC-like, differentiation-related exact (ESC hyper)	322
ATRT vs. ESC hypo, differentiation-related exact (ESC hyper)	148
ATRT FetalB-like, differentiation-related (ESC hyper)	31
ATRT ESC-like, not differentiation-related	25
ATRT ESC+FetalB-like, not differentiation-related	38
Only in the supplement:
ATRT and PLEX ESC-like, differentiation-related (ESC hyper)	3
ATRT ESC+FetalB-like, differentiation-related (ESC hyper)	12
ATRT FetalB-like, not differentiation-related	7
ATRT ESC+FetalB-like, not differentiation-related, only MBvsFetalBhypo	1
ATRT-specific (hyper), differentiation related (ESC hypo)	8
ATRT-specific (hypo), differentiation related (ESC hyper)	3

### Sheet: MB hyper
	Number of DMRs
MB hyper	123
Medullo-specific (hyper), differentiation-related	48	Union of two following ones
Medullo-specific (hyper), differentiation-related, ESCvsFetalB hyper	17
Medullo-specific (hyper), differentiation-related, ESCvsFetalB hypo	31
Medullo-specific (hyper), not differentiation-related	68
Only in the supplement:
Medullo ESC-like, differentiation-related, ESCvsFetalB hyper, ATRT&PLEXvsnormal hypo	6
MB ESC+FetalB-like, not differentiation-related	1

### Sheet: MB hypo
	Number of DMRs
MB hypo	957
Medullo-specific (hypo), differentiation-related (ESC_hyper)	445
Medullo-specific (hypo), differentiation-related (ESC_hyper), ATRT_ESC-like	321	Subgroup of previous one
Medullo-specific (hypo), not differentiation-related	224
Medullo FetalB-like, differentiation-related, exact	221
Medullo-specific (hyper to PFB and hypo to ESC), differentiation-related (ESC_hyper)	30
Only in the supplement:
Medullo-specific (hypo), differentiation-related (ESC_hypo)	5
Medullo FetalB-like, not differentiation-related	12
Medullo ESC-like, not differentiation-related	1
Medullo-specific (hyper), not differentiation-related	7
Medullo-specific (hyper), differentiation-related (ESC_hyper)	5
Medullo ESC+FetalB-like, not differentiation-related	4
Medullo ESC+FetalB-like, differentiation-related (ESC_hypo)	3

### Sheet: DM-DE genes with EZH2 binding
Gene name	Probe ID	Distance between probe and binding site	Genomic annotation	EZH2 binding in ESC	EZH2 binding in carcinoma	EZH2 binding in precursor	EZH2 binding in other brain and neural cells	EZH2 binding in other brain tumors	EZH2 binding in other cancers	EZH2 binding in other samples	ATRT_specific.differentiation..related..exact	ATRT_specific.differentiation..related	ATRT_specific.not..differentiation..related	ATRT_specific.differentiation..related.PLEX..ESC_like	ATRT..ESC_like.differentiation_related..exact	ATRT_ESC..hypo.differentiation_related_exact	ATRT..ESC_like.differentation_related	ATRT..ESC_like.not..differentiation_related	ATRT..FetalB_like.differentiation_related	ATRT..ESC.plus.FetalB_like.not..differentiation_related	ATRT_specific.less..methylated..in..normal
KIF21B	cg26838949	197	intron:82342, intron:82376, intron:82409, intron:82443	0	1	0	1	0	0	1	FALSE	FALSE	FALSE	FALSE	FALSE	TRUE	TRUE	FALSE	FALSE	FALSE	FALSE
KIF21B	cg01523881	220	intron:82342, intron:82376, intron:82409, intron:82443	0	1	0	0	0	1	0	FALSE	FALSE	FALSE	FALSE	FALSE	TRUE	TRUE	FALSE	FALSE	FALSE	FALSE
DOK7	cg25120210	291	promoter:40944, promoter:40945, promoter:40946, promoter:40947	0	0	0	1	0	1	0	TRUE	TRUE	FALSE	FALSE	FALSE	FALSE	FALSE	FALSE	FALSE	FALSE	FALSE
DOK7	cg15867164	0	promoter:40944, promoter:40945, promoter:40946, promoter:40947	0	1	0	1	0	1	1	TRUE	TRUE	FALSE	FALSE	FALSE	FALSE	FALSE	FALSE	FALSE	FALSE	FALSE
MYO7A	cg10321236	0	intron:515577, intron:515625, intron:515653, intron:515679, intron:515727	0	0	0	1	0	1	1	FALSE	FALSE	FALSE	FALSE	TRUE	FALSE	TRUE	FALSE	FALSE	FALSE	FALSE
MYO7A	cg23533513	0	intron:515577, intron:515625, intron:515653, intron:515679, intron:515727	0	0	0	1	0	0	1	FALSE	FALSE	FALSE	FALSE	TRUE	FALSE	TRUE	FALSE	FALSE	FALSE	FALSE
MYO7A	cg03908908	0	intron:515577, intron:515625, intron:515653, intron:515679, intron:515727	0	0	0	1	0	1	1	FALSE	FALSE	FALSE	FALSE	TRUE	FALSE	TRUE	FALSE	FALSE	FALSE	FALSE
MYO7A	cg13016732	34	exon:610815, exon:610864, exon:610893, exon:610920, exon:610970, intron:515578, intron:515626, intron:515654, intron:515680, intron:515729	0	0	0	1	0	0	1	FALSE	FALSE	FALSE	FALSE	FALSE	FALSE	FALSE	FALSE	FALSE	FALSE	FALSE
TCEA3	cg00463859	0	1to5kb:9432, 1to5kb:9433, intron:53098, intron:53105	0	0	0	0	0	0	1	FALSE	FALSE	TRUE	FALSE	FALSE	FALSE	FALSE	FALSE	FALSE	FALSE	TRUE
TCEA3	cg12621203	0	1to5kb:9432, 1to5kb:9433, intron:53098, intron:53105	0	0	1	0	0	0	1	FALSE	FALSE	TRUE	FALSE	FALSE	FALSE	FALSE	FALSE	FALSE	FALSE	TRUE
TCEA3	cg07736389	154	1to5kb:9432, intron:53098, intron:53105	1	0	1	1	0	0	1	FALSE	FALSE	TRUE	FALSE	FALSE	FALSE	FALSE	FALSE	FALSE	FALSE	TRUE
TCEA3	cg07820742	0	promoter:9429, promoter:9431	0	0	0	0	0	0	1	FALSE	FALSE	TRUE	FALSE	FALSE	FALSE	FALSE	FALSE	FALSE	FALSE	TRUE
TCEA3	cg06033387	0	promoter:9429, promoter:9431	1	0	1	1	0	1	1	FALSE	FALSE	TRUE	FALSE	FALSE	FALSE	FALSE	FALSE	FALSE	FALSE	TRUE
MCF2L	cg03623878	0	promoter:114618, promoter:114619, promoter:114620, promoter:114621, promoter:114622, intron:616623, intron:616654, intron:616681, intron:616710, intron:616737	0	1	0	0	0	1	0	FALSE	FALSE	FALSE	FALSE	FALSE	TRUE	TRUE	FALSE	FALSE	FALSE	FALSE
MCF2L	cg21094405	35	promoter:114619, promoter:114620, promoter:114621, promoter:114622, 5UTR:88018, exon:731362, intron:616623, intron:616654, intron:616681, intron:616710, intron:616737, intron:616739	0	1	0	1	0	1	1	FALSE	FALSE	FALSE	FALSE	FALSE	TRUE	TRUE	FALSE	FALSE	FALSE	FALSE
EBF3	cg05636467	135	intron:494615, intron:494630	0	0	0	0	0	1	1	FALSE	FALSE	FALSE	FALSE	TRUE	FALSE	TRUE	FALSE	FALSE	FALSE	FALSE
EBF3	cg09252806	0	intron:494615, intron:494630	0	0	0	0	0	1	1	FALSE	FALSE	FALSE	FALSE	TRUE	FALSE	TRUE	FALSE	FALSE	FALSE	FALSE
CAMK2B	cg21706701	0	intron:376698, intron:376717, intron:376740, intron:376757, intron:376781, intron:376799, intron:376819, intron:376839, intron:376862, intron:376881, intron:376900, intron:376915, intron:376933, intron:376952, intron:376958, intron:376964, intron:376975, intron:376985, intron:376988	0	0	0	1	0	0	1	FALSE	TRUE	FALSE	TRUE	FALSE	FALSE	FALSE	FALSE	FALSE	FALSE	FALSE
CAMK2B	cg06104408	10	intron:376698, intron:376717, intron:376740, intron:376757, intron:376781, intron:376799, intron:376819, intron:376839, intron:376862, intron:376881, intron:376900, intron:376915, intron:376933, intron:376952, intron:376958, intron:376964, intron:376975, intron:376985, intron:376988	0	0	0	0	0	0	1	FALSE	TRUE	FALSE	TRUE	FALSE	FALSE	FALSE	FALSE	FALSE	FALSE	FALSE

### Sheet: ATRT unique diff. related
Annotated gene name	Closest gene in UCSC genome browser if no annotation or if several annotations	ATRT specific differentiation related exact	Plexus ESC like	Probe ID	EZH2 binding in ESC	EZH2 binding in carcinoma	EZH2 binding in neural precursor	EZH2 binding in other brain and neural cells	EZH2 binding in other brain tumors	EZH2 binding in other cancers	EZH2 binding in other samples	Distance between probe and binding site	Genomic annotation
	NUTF2P4	FALSE	1	cg11685510	0	0	0	1	0	0	1	44
	NUTF2P4	FALSE	1	cg13060157	0	0	0	1	0	0	1	0
	NUTF2P4	FALSE	1	cg12549600	1	1	1	1	0	0	1	72
	NUTF2P4	FALSE	1	cg04746890	0	0	0	0	0	0	1	0
VWA5B1		1	FALSE	cg13463492	0	1	0	0	0	1	1	87	promoter:1072, promoter:1073, promoter:1074, promoter:1075
VWA5B1		1	FALSE	cg02195657	0	0	1	0	0	0	0	0	promoter:1072, promoter:1073, promoter:1074, promoter:1075
MMRN2, ADIRF, AGAP11	ADIRF and AGAP11 both hit the probe	1	FALSE	cg12191938	0	1	1	0	0	0	1	267	1to5kb:89883, 1to5kb:89884, intron:470702, intron:470703
SLIT1, ARHGAP19-SLIT1	SLIT1 and ARHGAP19-SLIT1 both hit the probe	1	FALSE	cg13261825	0	0	1	0	0	0	0	0	intron:489365, intron:489404, intron:489425, intron:489436, intron:489445, intron:489459
IGSF9B		1	FALSE	cg19907915	0	1	0	0	0	0	1	55	intron:552011, intron:552030, intron:552047
KCNQ1DN		FALSE	1	cg26690742	0	0	1	0	0	1	1	0	1to5kb:91539
KCNQ1DN		FALSE	1	cg13081704	1	1	0	1	0	0	1	0	promoter:91539
KCNQ1DN		FALSE	1	cg26601317	1	0	1	0	0	0	1	0	promoter:91539
KCNQ1DN		FALSE	1	cg12821804	0	0	0	0	0	0	1	0	promoter:91539
KCNQ1DN		FALSE	1	cg09554951	0	0	0	0	0	0	1	47	promoter:91539
KCNQ1DN		FALSE	1	cg12198813	0	0	0	0	0	0	1	58	promoter:91539
KCNQ1DN		FALSE	1	cg25203481	0	0	0	1	0	0	1	0	promoter:91539
KCNQ1DN		FALSE	1	cg24696183	1	0	0	1	0	0	1	5	exon:588973
KCNQ1DN		FALSE	1	cg10503232	0	0	0	1	0	1	1	0	exon:588973
DRD4		FALSE	1	cg08726248	1	0	1	0	0	0	1	119	promoter:91220, 1to5kb:91221
DRD4		FALSE	1	cg23501406	0	0	0	1	0	0	1	0	promoter:91220, 1to5kb:91221
DRD4		FALSE	1	cg12928379	0	0	0	1	0	0	1	278	1to5kb:91221, exon:586882
DRD4		FALSE	1	cg11335335	1	0	1	1	0	0	1	163	1to5kb:91221, intron:495663
DRD4		FALSE	1	cg07212818	0	0	0	1	0	0	1	0	promoter:91221, 1to5kb:91221, intron:495663
DRD4		FALSE	1	cg03909863	0	0	0	0	0	0	1	0	promoter:91221, intron:495663
DRD4		FALSE	1	cg09386376	0	0	0	1	0	0	1	0	promoter:91221, intron:495663
DRD4		FALSE	1	cg03855291	0	0	0	1	0	0	1	0	exon:586883, exon:586887, intron:495663, intron:495666
DRD4		FALSE	1	cg09133032	0	0	0	1	0	0	1	259	exon:586884, exon:586888
P2RX7		1	FALSE	cg07602200	0	0	1	0	0	1	0	0	promoter:107226, promoter:107227, promoter:107228, promoter:107229, promoter:107230, promoter:107231, promoter:107232, 5UTR:82204, 5UTR:82205, 5UTR:82206, 5UTR:82207, 5UTR:82208, exon:685347, exon:685358, exon:685371, exon:685375, exon:685386, exon:685391, exon:685403, exon:685415, exon:685425, exon:685439, exon:685452, exon:685463, exon:685475
	RPL7P41	1	FALSE	cg18149653	0	0	1	1	0	0	0	0
	RPL7P41	1	FALSE	cg17419626	1	0	1	0	0	1	1	0
	RPL7P41	1	FALSE	cg02259081	0	0	0	1	1	1	0	0
	LINC02323	1	FALSE	cg18304280	0	0	0	1	0	1	1	0
	LINC02323	1	FALSE	cg19373199	0	1	0	1	0	1	1	0
	LINC02323	1	FALSE	cg16082877	0	0	0	1	0	1	1	110
	LINC02323	1	FALSE	cg21486470	1	0	1	1	0	1	1	0
	LINC02323	1	FALSE	cg01672129	0	0	0	1	0	1	1	0
PAK6, C15orf56, BUB1B-PAK6	PAK6, C15orf56, BUB1B-PAK6 are all hitting the probe	FALSE	1	cg06321304	0	0	0	1	1	0	0	0	promoter:123631, promoter:123632, promoter:123633, promoter:123634, promoter:123635, 1to5kb:123635, 1to5kb:123636, exon:804917, intron:660741, intron:660751, intron:660761, intron:660772, intron:660776, intron:660779, intron:660783, intron:660792, intron:660802, intron:660811, intron:660814, intron:660817
PAK6, C15orf56, BUB1B-PAK6	PAK6, C15orf56, BUB1B-PAK6 are all hitting the probe	FALSE	1	cg14479947	0	0	0	1	0	1	1	0	promoter:123632, promoter:123633, promoter:123634, promoter:123635, promoter:123636, 5UTR:94873, exon:784451, exon:804917, intron:660741, intron:660751, intron:660761, intron:660772, intron:660776, intron:660779, intron:660783, intron:660792, intron:660802, intron:660811, intron:660814, intron:660817, intron:660821
PAK6, C15orf56, BUB1B-PAK6	PAK6, C15orf56, BUB1B-PAK6 are all hitting the probe	FALSE	1	cg14525688	0	1	1	1	0	0	1	0	promoter:123634, promoter:123635, promoter:123636, 5UTR:94876, 5UTR:94879, exon:784455, exon:784459, exon:804916, intron:660741, intron:660751, intron:660761, intron:660772, intron:660776, intron:660779, intron:660783, intron:660792, intron:660802, intron:660811, intron:660814, intron:660817, intron:660821, intron:660824, intron:660827, intron:678018
PAK6, C15orf56, BUB1B-PAK6	PAK6, C15orf56, BUB1B-PAK6 are all hitting the probe	FALSE	1	cg24498031	0	0	1	1	0	0	1	0	promoter:123634, promoter:123635, promoter:123636, exon:804916, intron:660741, intron:660751, intron:660761, intron:660772, intron:660776, intron:660779, intron:660783, intron:660792, intron:660802, intron:660811, intron:660814, intron:660817, intron:660821, intron:660824, intron:660827
PAK6, C15orf56, BUB1B-PAK6	PAK6, C15orf56, BUB1B-PAK6 are all hitting the probe	FALSE	1	cg18097281	1	0	0	0	0	1	0	0	promoter:123634, promoter:123635, promoter:123636, promoter:126899, 5UTR:94882, exon:784463, exon:804916, intron:660741, intron:660751, intron:660761, intron:660772, intron:660776, intron:660779, intron:660783, intron:660792, intron:660802, intron:660811, intron:660814, intron:660817, intron:660821, intron:660824, intron:660827
PAK6, C15orf56, BUB1B-PAK6	PAK6, C15orf56, BUB1B-PAK6 are all hitting the probe	FALSE	1	cg04305879	0	0	1	1	0	0	1	0	promoter:123635, promoter:123636, promoter:126899, 5UTR:94882, 5UTR:94885, exon:784463, exon:784467, intron:660741, intron:660751, intron:660761, intron:660772, intron:660776, intron:660779, intron:660783, intron:660792, intron:660802, intron:660811, intron:660814, intron:660817, intron:660821, intron:660824, intron:660827, intron:660830
PAK6, C15orf56, BUB1B-PAK6	PAK6, C15orf56, BUB1B-PAK6 are all hitting the probe	FALSE	1	cg04812615	0	0	0	0	0	1	1	0	promoter:123636, promoter:126899, 5UTR:94842, 5UTR:94846, 5UTR:94849, 5UTR:94853, 5UTR:94857, 5UTR:94861, 5UTR:94864, 5UTR:94867, 5UTR:94870, 5UTR:94874, 5UTR:94877, 5UTR:94880, 5UTR:94883, 5UTR:94885, 5UTR:94887, exon:784357, exon:784368, exon:784379, exon:784391, exon:784398, exon:784402, exon:784407, exon:784417, exon:784428, exon:784438, exon:784442, exon:784446, exon:784452, exon:784456, exo…
C15orf56, BUB1B-PAK6, PAK6	PAK6, BUB1B-PAK6 are both hitting the probe	FALSE	1	cg12423123	0	0	0	0	0	1	1	5	promoter:126899, intron:660742, intron:660752, intron:660762, intron:660773, intron:660777, intron:660780, intron:660784, intron:660793, intron:660803, intron:660812, intron:660815, intron:660818, intron:660822, intron:660825, intron:660828, intron:660831, intron:660833, intron:660835
C15orf56, BUB1B-PAK6, PAK6	PAK6, BUB1B-PAK6 are both hitting the probe	FALSE	1	cg26314750	0	0	0	1	0	0	1	0	promoter:126899, intron:660742, intron:660752, intron:660762, intron:660773, intron:660777, intron:660780, intron:660784, intron:660793, intron:660803, intron:660812, intron:660815, intron:660818, intron:660822, intron:660825, intron:660828, intron:660831, intron:660833, intron:660835
CLDN9		FALSE	1	cg10282491	0	0	0	1	0	1	1	0	promoter:130570
CLDN9		FALSE	1	cg08199758	0	1	1	1	0	1	1	12	promoter:130570, 5UTR:100098, exon:828781
CLDN9		FALSE	1	cg06489965	0	1	1	1	0	1	1	0	5UTR:100098, exon:828781
ARHGAP44		1	FALSE	cg01524893	0	0	0	1	0	1	1	0	intron:744345, intron:744445
ARHGAP44		1	FALSE	cg17278864	0	0	0	0	0	0	1	24	exon:884374, exon:884482, intron:744345, intron:744445
SEZ6, PIPOX	SEZ6 is hitting the probe	FALSE	1	cg17523868	0	0	0	1	0	1	1	35	1to5kb:146803, 1to5kb:146805, intron:747838, intron:747846, intron:747851, intron:747861, intron:747863, intron:779352, intron:779383, intron:779415, intron:779431, intron:779436
SEZ6, PIPOX	SEZ6 is hitting the probe	FALSE	1	cg20480274	0	0	1	0	0	0	0	0	1to5kb:146803, 1to5kb:146805, intron:747838, intron:747846, intron:747851, intron:747861, intron:747863, intron:779352, intron:779383, intron:779415, intron:779431, intron:779436
SEZ6, PIPOX	SEZ6 is hitting the probe	FALSE	1	cg16968985	0	1	1	0	0	0	1	0	1to5kb:146803, 1to5kb:146805, intron:747838, intron:747846, intron:747851, intron:747861, intron:747863, intron:779352, intron:779383, intron:779415, intron:779431, intron:779436
SEZ6, PIPOX	SEZ6 is hitting the probe	FALSE	1	cg20619808	0	0	0	1	0	0	1	0	1to5kb:146803, 1to5kb:146805, intron:747838, intron:747846, intron:747851, intron:747861, intron:747863, intron:779352, intron:779383, intron:779415, intron:779431, intron:779436
	LHX1	1	FALSE	cg01431140	0	1	0	1	0	0	1	264
CUEDC1		1	FALSE	cg08110785	0	0	0	0	0	1	1	36	1to5kb:148899, 1to5kb:148905, 1to5kb:148906, intron:789847, intron:789861, intron:789889, intron:789899, intron:789902
TNK1		1	FALSE	cg18054943	0	0	0	1	0	0	1	0	promoter:139626, promoter:139627, promoter:139628, promoter:139629, promoter:139630, 1to5kb:139631, 1to5kb:139632, 5UTR:107109, exon:881597
TNK1		1	FALSE	cg18632631	0	1	0	0	0	0	1	0	promoter:139627, promoter:139628, promoter:139629, promoter:139630, 1to5kb:139631, 1to5kb:139632, 5UTR:107109, exon:881597, intron:741972
TNK1		1	FALSE	cg06942159	0	1	0	1	0	0	1	30	promoter:139627, promoter:139628, promoter:139629, promoter:139630, 1to5kb:139631, 1to5kb:139632, 5UTR:107112, exon:881611, intron:741972
TNK1		1	FALSE	cg06728497	0	0	0	1	0	1	1	0	promoter:139628, promoter:139629, promoter:139630, 1to5kb:139631, 1to5kb:139632, 5UTR:107110, 5UTR:107112, exon:881598, exon:881611, exon:881624, intron:741972
TNK1		1	FALSE	cg25499099	0	0	1	1	1	0	1	0	1to5kb:139631, 1to5kb:139632, intron:741973, intron:741985, intron:741997, intron:741998, intron:742000
	RP11	1	FALSE	cg27477419	0	1	0	0	1	0	1	65
	RP11	1	FALSE	cg08857310	0	0	1	0	0	0	1	15
	RP11	1	FALSE	cg22907789	0	0	0	0	0	0	1	77
RPTOR		1	FALSE	cg18516619	0	0	0	1	0	1	1	0	intron:766642, intron:766654, intron:766683, intron:766716, intron:766744
	RP11	1	FALSE	cg11225357	1	0	1	1	0	1	1	182
	RP11	1	FALSE	cg26148904	0	1	0	1	0	1	1	53
PDE4A		1	FALSE	cg07517216	0	0	1	1	1	0	1	49	promoter:155578, 1to5kb:155579, intron:822652, intron:822666
PDE4A		1	FALSE	cg14965524	0	1	1	1	0	0	1	0	promoter:155578, 1to5kb:155579, intron:822652, intron:822666
PDE4A		1	FALSE	cg08673054	0	0	0	0	0	0	1	0	1to5kb:155579, exon:978257, intron:822652, intron:822666, intron:822680
PDE4A		1	FALSE	cg23524290	1	1	1	1	0	1	1	0	promoter:155579, intron:822652, intron:822666, intron:822680
PDE4A		1	FALSE	cg09997271	0	0	0	1	1	0	1	1	promoter:155579, intron:822652, intron:822666, intron:822680
RGL3		1	FALSE	cg09263118	0	0	0	0	0	1	1	128	1to5kb:161957, 1to5kb:161958, 1to5kb:161960, 1to5kb:161962, 1to5kb:161965, 1to5kb:161967, 1to5kb:161968, 1to5kb:161969, 1to5kb:161970, 1to5kb:161971, 1to5kb:161972, 1to5kb:161973
RGL3, CCDC151	ODAD3 is hitting the probe	1	FALSE	cg24076474	0	0	0	1	0	0	1	0	1to5kb:161957, 1to5kb:161958, 1to5kb:161960, 1to5kb:161962, 1to5kb:161965, 1to5kb:161967, 1to5kb:161968, 1to5kb:161969, 1to5kb:161970, 1to5kb:161971, 1to5kb:161972, 1to5kb:161973, exon:1015402, exon:1015416, exon:1015427, exon:1015440, 3UTR:117515, 3UTR:117527, 3UTR:117528, 3UTR:117529
RGL3, CCDC151	ODAD3 is hitting the probe	1	FALSE	cg09980176	0	0	0	1	0	0	1	50	1to5kb:161957, 1to5kb:161958, 1to5kb:161960, 1to5kb:161962, 1to5kb:161965, 1to5kb:161967, 1to5kb:161969, 1to5kb:161970, 1to5kb:161971, 1to5kb:161972, 1to5kb:161973, intron:853418, intron:853430, intron:853443, intron:853453
SPRED3		1	1	cg12018098	0	0	0	1	0	1	1	0	intron:833299, intron:833304, intron:833312
SPRED3		1	1	cg23874437	0	1	0	1	0	1	1	81	intron:833299, intron:833304, intron:833312
SPRED3		1	FALSE	cg27549878	0	0	0	1	0	0	0	0	exon:991096, exon:991102, exon:991112
TMEM190		FALSE	1	cg19402371	0	0	0	1	0	0	1	0	exon:1004433, intron:844394
TMEM190		FALSE	1	cg01695406	0	1	0	0	0	0	1	0	exon:1004434, intron:844395
TMEM190		FALSE	1	cg25293806	1	1	1	0	0	0	1	0	exon:1004435, intron:844395
	CROCC2 is hitting the probe	FALSE	1	cg26800771	0	0	1	0	0	0	1	10
	CROCC2 is hitting the probe	FALSE	1	cg22367310	0	0	0	1	0	0	1	0
	CROCC2 is hitting the probe	FALSE	1	cg14396008	0	0	1	0	0	1	0	16
CAMKMT		FALSE	1	cg05037556	0	0	1	1	0	0	1	0	intron:95367, intron:95394
KCNS1		FALSE	1	cg09628707	0	0	0	0	0	1	1	110	intron:891239
KCNS1		FALSE	1	cg27634724	0	0	1	1	0	1	1	0	promoter:169806, 5UTR:131717, exon:1061041
PDXK		1	FALSE	cg01224366	0	1	0	0	0	0	0	107	promoter:171350, promoter:171351, promoter:171352, promoter:171353, 1to5kb:171354, intron:898861, intron:898863, intron:898872, intron:898882, intron:898890
	LOC107985535	FALSE	1	cg11085282	0	1	0	1	0	0	1	0
	LOC107985535	FALSE	1	cg21146184	0	0	0	1	0	0	1	45
	LOC107985535	FALSE	1	cg14423417	0	0	0	1	0	0	1	0
	LOC107985535	FALSE	1	cg04689080	0	0	0	1	0	0	1	0
	LOC107985535	FALSE	1	cg05857758	1	0	1	1	0	1	1	0
	LOC107985535	FALSE	1	cg26831149	0	0	0	0	0	0	1	0
DOK7		1	FALSE	cg25120210	0	0	0	1	0	1	0	291	promoter:40944, promoter:40945, promoter:40946, promoter:40947
DOK7		1	FALSE	cg15867164	0	1	0	1	0	1	1	0	promoter:40944, promoter:40945, promoter:40946, promoter:40947
	CXXC5	FALSE	FALSE	cg07564962	0	0	0	1	0	1	1	0
	CXXC5	FALSE	FALSE	cg13084536	1	1	1	1	0	0	1	0
	LOC105374618	1	FALSE	cg13143349	1	0	0	1	0	1	1	0
	LOC105374618	1	FALSE	cg00089823	0	1	0	0	0	1	1	0
ADAMTS12		1	FALSE	cg26573704	0	0	0	0	0	1	1	63	promoter:52420, promoter:52424, 5UTR:39204, 5UTR:39205, 5UTR:39206, exon:338818, exon:338842, exon:338886
AHRR		1	FALSE	cg24090911	0	1	0	0	0	0	1	24	intron:262118, intron:262128, intron:262137, intron:262151, intron:262156
CKMT2, CKMT2-AS1	CKMT2 and RNU5E-1 are hitting the probe	FALSE	FALSE	cg23425533	0	0	0	0	0	0	1	0	promoter:49168, promoter:49169, promoter:49170, promoter:49171, promoter:49172, promoter:49173, promoter:49174, promoter:49175, promoter:49176, 5UTR:36929, 5UTR:36931, 5UTR:36933, 5UTR:36935, exon:319634, exon:319644, exon:319649, exon:319659, exon:319664, exon:319669, intron:291309, intron:291312
ZNRD1ASP		FALSE	1	cg09368485	0	0	0	1	0	1	1	0	intron:327204, intron:327206, intron:327210, intron:327220
ZNRD1ASP		FALSE	1	cg08879910	1	0	0	1	0	0	1	0	intron:327204, intron:327206, intron:327210, intron:327220
ZNRD1ASP		FALSE	1	cg24725574	0	0	1	1	0	1	1	0	intron:327204, intron:327206, intron:327210, intron:327220
ZNRD1ASP		FALSE	1	cg23313031	0	0	0	0	0	1	1	0	intron:327204, intron:327206, intron:327210, intron:327220
ZNRD1ASP		FALSE	1	cg06381959	1	0	1	1	0	0	1	0	intron:327204, intron:327206, intron:327211, intron:327220
ZNRD1ASP		FALSE	1	cg25120945	0	0	0	0	0	0	1	0	intron:327204, intron:327206, intron:327212, intron:327220
SFTA2		FALSE	1	cg03059420	0	0	0	0	0	1	1	0	intron:327595
SFTA2		FALSE	1	cg11935153	1	0	1	1	0	1	1	0	5UTR:45412, exon:388149, intron:327595
SFTA2		FALSE	1	cg05913906	0	0	0	1	0	0	0	0	promoter:60559, 5UTR:45412, exon:388149
ETV7		FALSE	1	cg09930615	0	0	0	1	0	1	1	265	intron:331486, intron:331492, intron:331499, intron:331505, intron:331511, intron:331517, intron:331524, intron:331529
ETV7		FALSE	1	cg24889021	0	1	1	1	0	1	1	0	promoter:61239, promoter:61240, 5UTR:45988, 5UTR:45989, 5UTR:45990, 5UTR:45991, 5UTR:45992, 5UTR:45994, 5UTR:45997, exon:392726, exon:392733, exon:392741, exon:392748, exon:392755, exon:392762, exon:392770
ETV7		FALSE	1	cg05298677	0	0	0	0	0	1	1	0	promoter:61239, promoter:61240, promoter:61241, promoter:61242, promoter:61243, promoter:61244, promoter:61245, promoter:61246, 5UTR:45989, 5UTR:45990, 5UTR:45991, 5UTR:45992, 5UTR:45994, 5UTR:45997, exon:392733, exon:392741, exon:392748, exon:392755, exon:392762, exon:392770
ETV7		FALSE	1	cg26249450	1	0	0	0	0	0	1	0	promoter:61239, promoter:61240, promoter:61241, promoter:61242, promoter:61243, promoter:61244, promoter:61245, promoter:61246
ETV7		FALSE	1	cg04289385	0	0	0	1	0	0	0	0	promoter:61239, promoter:61240, promoter:61241, promoter:61242, promoter:61243, promoter:61244, promoter:61245, promoter:61246
NYAP1		1	FALSE	cg20180843	0	0	0	0	0	1	1	0	intron:361361, intron:361365, intron:361367, intron:361368
NYAP1		1	FALSE	cg24525457	0	0	1	0	0	1	0	0	exon:427718, exon:427723, exon:427726, exon:427728
NYAP1		1	FALSE	cg02327530	1	0	0	1	0	1	1	0	exon:427718, exon:427723, exon:427726, exon:427728, 3UTR:46478, 3UTR:46479
NYAP1		1	FALSE	cg02327530	1	0	0	1	0	1	1	0	exon:427718, exon:427723, 3UTR:46478, 3UTR:46479
CAMK2B		FALSE	1	cg21706701	0	0	0	1	0	0	1	0	intron:376698, intron:376717, intron:376740, intron:376757, intron:376781, intron:376799, intron:376819, intron:376839, intron:376862, intron:376881, intron:376900, intron:376915, intron:376933, intron:376952, intron:376958, intron:376964, intron:376975, intron:376985, intron:376988
CAMK2B		FALSE	1	cg06104408	0	0	0	0	0	0	1	10	intron:376698, intron:376717, intron:376740, intron:376757, intron:376781, intron:376799, intron:376819, intron:376839, intron:376862, intron:376881, intron:376900, intron:376915, intron:376933, intron:376952, intron:376958, intron:376964, intron:376975, intron:376985, intron:376988
GSDMD		1	FALSE	cg26711732	0	0	1	0	0	0	1	0	promoter:75386, promoter:75387, promoter:75388, promoter:75389, promoter:75390, promoter:75391, 1to5kb:75392, 1to5kb:75393, 1to5kb:75394, 1to5kb:75395, 1to5kb:75396, 1to5kb:75397, intron:407845, intron:407858, intron:407860, intron:407864
NKX6-3, ANK1	NKX6-3 and ANK1 are hitting the probe	1	FALSE	cg21289397	0	0	0	0	0	1	1	123	1to5kb:76653, exon:490144, exon:490186, 3UTR:54046, 3UTR:54047
AK8		FALSE	1	cg14245228	0	1	0	0	0	1	0	97	intron:457996, intron:458008, intron:458022
AK8		FALSE	1	cg14364186	0	0	0	0	0	1	1	281	intron:457996, intron:458008, intron:458022

### Sheet: ATRT unique not diff. related
Annotated gene name	Closest gene in UCSC genome browser if no annotation or if several annotations	Probe ID	EZH2 binding in ESC	EZH2 binding in carcinoma	EZH2 binding in neural precursor	EZH2 binding in other brain and neural cells	EZH2 binding in other brain tumors	EZH2 binding in other cancers	EZH2 binding in other samples	Distance between probe and binding site	Genomic annotation
KIAA1614		cg04578935	1	0	0	1	0	1	1	0	promoter:6461, promoter:6462
KIAA1614		cg00354179	0	0	0	1	0	1	0	33	promoter:6461, promoter:6462
KIAA1614		cg07730364	0	0	0	1	0	1	0	0	promoter:6461, promoter:6462
KIAA1614		cg12604950	0	0	0	1	0	0	1	33	intron:35667, intron:35668
KIAA1614		cg06692785	0	1	0	0	1	1	1	0	exon:42128, intron:35667, intron:35668
	HHAT	cg12030860	0	0	0	1	0	0	1	0
	HHAT	cg27185504	0	1	0	1	0	1	1	0
	HHAT	cg09074223	0	1	0	0	0	1	1	195	1to5kb:9432, 1to5kb:9433, intron:53098, intron:53105
TCEA3		cg00463859	0	0	0	0	0	0	1	0	1to5kb:9432, 1to5kb:9433, intron:53098, intron:53105
TCEA3		cg12621203	0	0	1	0	0	0	1	0	1to5kb:9432, intron:53098, intron:53105
TCEA3		cg07736389	1	0	1	1	0	0	1	154	intron:53098, intron:53105
TCEA3		cg07820742	0	0	0	0	0	0	1	0	promoter:9429, promoter:9431
TCEA3		cg06033387	1	0	1	1	0	1	1	0	promoter:9429, promoter:9431
COL16A1		cg23305408	0	0	1	0	0	1	0	0	1st exon
	PAX2, SLF2	cg27454883	1	0	0	1	0	1	1	272
	PAX2, SLF2	cg24398061	0	0	1	1	0	0	1	0	promoter:91960, promoter:91961, 1to5kb:91962, intron:499139, intron:499145, intron:499147, intron:499160, intron:499174, intron:499179
AMPD3		cg19132462	0	0	0	0	0	0	1	0
	FBRSL1	cg02521854	0	1	0	0	0	0	1	269
	LOC105369212	cg16718263	0	0	1	1	0	0	1	0
	LOC105369212	cg13920934	0	0	0	0	0	0	1	0
	LOC105369212	cg09398200	1	0	0	0	0	0	1	0
	CACNG5	cg08594207	0	0	0	0	0	0	1	0
	CACNG5	cg20242280	0	0	0	0	0	0	1	72	promoter:16317, 1to5kb:16318, 1to5kb:16319, intron:90232, intron:90234
GREB1		cg14653284	0	1	0	0	0	0	0	0	promoter:166576
PDYN-AS1 (also SIRPA?)	PDYN-AS1, SIRPA	cg04030690	0	0	0	0	0	0	1	168	promoter:166576
PDYN-AS1 (also SIRPA?)	PDYN-AS1, SIRPA	cg00348579	0	1	1	0	0	0	1	74	exon:1040887
PDYN-AS1	PDYN-AS1, SIRPA	cg06751243	0	0	1	1	0	0	1	0	promoter:38737, intron:184229, intron:184235, intron:184237
BFSP2-AS1, BFSP2	BFSP2-AS1 and BFSP2 are hitting the probe	cg05618222	0	1	0	1	0	0	1	0	promoter:38737, intron:184229, intron:184235, intron:184237
BFSP2-AS1, BFSP2	BFSP2-AS1 and BFSP2 are hitting the probe	cg24822402	0	1	0	0	0	0	1	51
